# Whole-Genome Sequencing and Comparative Genomic Analysis of Potential Biotechnological Strains of Trichoderma harzianum, Trichoderma atroviride*, and* Trichoderma reesei

**DOI:** 10.1101/2022.02.11.479986

**Authors:** Rafaela Rossi Rosolen, Maria Augusta Crivelente Horta, Paulo Henrique Campiteli de Azevedo, Carla Cristina da Silva, Danilo Augusto Sforca, Gustavo Henrique Goldman, Anete Pereira de Souza

## Abstract

*Trichoderma atroviride* and *Trichoderma harzianum* are widely used as commercial biocontrol agents against plant diseases. Recently, *T. harzianum* IOC-3844 (Th3844) and *T. harzianum* CBMAI-0179 (Th0179) demonstrated great potential in the enzymatic conversion of lignocellulose into fermentable sugars. Herein, we performed whole-genome sequencing and assembly of the Th3844 and Th0179 strains. To assess the genetic diversity within the genus *Trichoderma*, the results of both strains were compared with strains of *T. atroviride* CBMAI-00020 (Ta0020) and *T. reesei* CBMAI-0711 (Tr0711). The sequencing coverage value of all genomes evaluated in this study was higher than that of previously reported genomes for the same species of *Trichoderma*. The resulting assembly revealed total lengths of 40 Mb (Th3844), 39 Mb (Th0179), 36 Mb (Ta0020), and 32 Mb (Tr0711). A genome-wide phylogenetic analysis provided details on the relationships of the newly sequenced species with other *Trichoderma* species. Structural variants revealed genomic rearrangements among Th3844, Th0179, Ta0020, and Tr0711 relative to the *T. reesei* QM6a reference genome and showed the functional effects of such variants. In conclusion, the findings presented herein allow the visualization of genetic diversity in the evaluated strains and offer opportunities to explore such fungal genomes in future biotechnological and industrial applications.
