## Supplementary Material 3 for "Whole-Genome Sequencing and Comparative Genomic Analysis of Potential Biotechnological Strains of Trichoderma harzianum, Trichoderma atroviride*, and* Trichoderma reesei"

### Sheet: README
Supplementary Material 3: Supplementary Table 4. Secondary-metabolism-related gene clusters identified in Th3844, Th0179, Ta0020, and Tr0711 genomes.
Sheet name in this file	Description
Th3844	Secondary-metabolism-related gene clusters identified in T. harzianum IOC-3844 genome.
Th0179	Secondary-metabolism-related gene clusters identified in T. harzianum CBMAI-0179 genome.
Ta0020	Secondary-metabolism-related gene clusters identified in T. atroviride CBMAI-0020 genome.
Tr0711	Secondary-metabolism-related gene clusters identified in T. reesei CBMAI-0711 genome.

### Sheet: Th3844
Contig	Region	Type	From	To	Most similar known cluster		Similarity
tig00000001	Region 1.1	NRPS	293.22	337.073
tig00000001	Region 1.2	NRPS-like	378.112	416.171
tig00000001	Region 1.3	T1PKS	3,327,996	3,370,820
tig00000001	Region 1.4	T1PKS	4,028,593	4,074,796	leucinostatin A / leucinostatin B	Polyketide	0.1
tig00000001	Region 1.5	T1PKS	4,270,622	4,316,096
tig00000001	Region 1.6	NRPS	4,413,351	4,473,007
tig00000053	Region 2.1	T1PKS	3,058,405	3,097,898
tig00000053	Region 2.2	terpene	3,476,519	3,498,198
tig00000053	Region 2.3	T1PKS	3,724,427	3,765,359
tig00000053	Region 2.4	NRPS,T1PKS	4,128,994	4,181,066	fujikurin A / fujikurin B / fujikurin C / fujikurin D	Polyketide	0.33
tig00000053	Region 2.5	T1PKS	4,230,248	4,278,575	mycophenolic acid	Terpene + Polyketide:Iterative type I	0.25
tig00000074	Region 3.1	terpene	1,234,507	1,253,255
tig00000074	Region 3.2	terpene	1,588,632	1,610,227	squalestatin S1	Terpene	0.4
tig00000074	Region 3.3	T1PKS	2,522,464	2,552,290	citrinin	Polyketide:Iterative type I	0.12
tig00000074	Region 3.4	T1PKS	2,697,037	2,737,189
tig00000074	Region 3.5	T1PKS	3,331,236	3,402,979	asperfuranone	Polyketide	0.45
tig00000098	Region 4.1	NRPS-like	2,157,698	2,199,076
tig00000098	Region 4.2	terpene	2,253,751	2,272,390
tig00000098	Region 4.3	terpene	2,769,086	2,790,260
tig00000098	Region 4.4	NRPS-like	2,918,226	2,961,992
tig00000129	Region 5.1	NRPS	289.806	336.472
tig00000129	Region 5.2	T1PKS	739.159	785.51	clavaric acid	Terpene	1
tig00000129	Region 5.3	T1PKS	1,348,747	1,397,342
tig00000151	Region 6.1	NRPS-like	540.019	582.389
tig00000151	Region 6.2	T1PKS,NRPS,betalactone	717.526	767.276	aspyridone A	NRP + Polyketide:Iterative type I	0.44
tig00000151	Region 6.3	T1PKS,NRPS	1,498,450	1,582,032
tig00000151	Region 6.4	NRPS	2,819,837	2,863,259
tig00000165	Region 7.1	T1PKS	432.98	473.452	naphthopyrone	Polyketide	1
tig00000165	Region 7.2	NRPS,T1PKS	723.511	822.263	alternariol	Polyketide	1
tig00000165	Region 7.3	terpene	1,022,207	1,043,802
tig00000165	Region 7.4	NRPS	1,640,373	1,711,577
tig00000165	Region 7.5	NRPS-like	2,236,891	2,277,966
tig00000165	Region 7.6	NRPS	2,686,328	2,731,748	dimethylcoprogen	NRP	1
tig00000172	Region 8.1	T1PKS	454.835	500.491
tig00000172	Region 8.2	NRPS	2,583,743	2,653,066
tig00000193	Region 9.1	NRPS-like	336.317	360.097
tig00000193	Region 9.2	NRPS	871.344	908.449	melinacidin IV	Alkaloid	0.72
tig00000193	Region 9.3	T1PKS	959.589	1,001,069	depudecin	Polyketide:Iterative type I	0.33
tig00000193	Region 9.4	terpene	1,242,022	1,263,516
tig00000193	Region 9.5	T1PKS	1,566,037	1,605,968	neurosporin A	Polyketide	0.33
tig00000193	Region 9.6	T1PKS	2,129,999	2,178,572
tig00000193	Region 9.7	NRPS	2,293,925	2,350,751
tig00000203	Region 10.1	NRPS-like	110.556	152.419
tig00000224	Region 11.1	NRPS-like	922.629	966.117
tig00000267	Region 14.1	T1PKS	276.364	334.365	tricholignan A	Polyketide	1
tig00000267	Region 14.2	terpene	1,854,571	1,875,679
tig00000268	Region 15.1	NRPS,T1PKS	47.923	100.421	phyllostictine A / phyllostictine B	NRP + Polyketide	0.4
tig00000268	Region 15.2	T1PKS	1,451,269	1,497,959	naphthopyrone	Polyketide	1
	No secondary metabolite regions were found in these records:
	tig00000229
	tig00000235

### Sheet: Th0179
Contig	Region	Type	From	To	Most similar known cluster		Similarity
tig00000001	Region 1.1	T1PKS	43.603	88.098	mycophenolic acid	Terpene + Polyketide:Iterative type I	0.25
tig00000001	Region 1.2	NRPS,T1PKS	141.662	192.276	fujikurin A / fujikurin B / fujikurin C / fujikurin D	Polyketide	0.33
tig00000001	Region 1.3	T1PKS,NRPS	371.584	454.521	NG-391	NRP + Polyketide	0.66
tig00000001	Region 1.4	NRPS	454.959	510.636	AbT1	NRP	1
tig00000001	Region 1.5	terpene	741.953	763.632
tig00000001	Region 1.6	T1PKS	1,121,596	1,168,545
tig00000029	Region 2.1	NRPS-like	1,987,217	2,028,638
tig00000029	Region 2.2	terpene	2,078,975	2,097,129
tig00000029	Region 2.3	terpene	2,600,322	2,621,472
tig00000029	Region 2.4	NRPS-like	2,746,544	2,790,306
tig00000054	Region 3.1	T1PKS	598.212	643.017
tig00000054	Region 3.2	T1PKS	910.495	950.279
tig00000054	Region 3.3	terpene	1,234,346	1,253,086
tig00000054	Region 3.4	terpene	1,587,784	1,609,379	squalestatin S1	Terpene	0.4
tig00000054	Region 3.5	T1PKS	2,463,511	2,500,549	citrinin	Polyketide:Iterative type I	0.12
tig00000054	Region 3.6	T1PKS	2,561,683	2,602,046
tig00000054	Region 3.7	fungal-RiPP	2,904,039	2,952,902
tig00000054	Region 3.8	NRPS	3,101,533	3,148,351
tig00000054	Region 3.9	T1PKS	3,148,977	3,220,800	asperfuranone	Polyketide	0.45
tig00000076	Region 4.1	T1PKS	2,114,083	2,159,888
tig00000076	Region 4.2	T1PKS	2,694,282	2,742,501	clavaric acid	Terpene	1
tig00000076	Region 4.3	NRPS	3,166,714	3,213,381
tig00000137	Region 5.1	NRPS	2.93	64.692
tig00000137	Region 5.2	NRPS	100.647	146.121
tig00000137	Region 5.3	NRPS-like	182.819	226.121
tig00000137	Region 5.4	T1PKS	1,283,735	1,331,302	griseofulvin / epidechlorogriseofulvin / norlichexanthone / dehydrogriseofulvin / 4-desmethylgriseofulvin / griseoxanthone B	Polyketide:Iterative type I	0.09
tig00000138	Region 6.1	T1PKS,NRPS	2,602,138	2,654,644	phyllostictine A / phyllostictine B	NRP + Polyketide	0.4
tig00000184	Region 7.1	T1PKS	245.46	285.906	naphthopyrone	Polyketide	1
tig00000184	Region 7.2	NRPS,T1PKS	543.777	635.971	alternariol	Polyketide	1
tig00000184	Region 7.3	terpene	1,197,542	1,219,002
tig00000184	Region 7.4	T1PKS,NRPS	1,642,680	1,745,494
tig00000184	Region 7.5	NRPS-like	1,780,597	1,821,702
tig00000184	Region 7.6	NRPS	2,223,632	2,269,064	dimethylcoprogen	NRP	1
tig00000199	Region 8.1	NRPS	123.81	178.99
tig00000199	Region 8.2	T1PKS	395.079	441.792
tig00000199	Region 8.3	T1PKS	982.066	1,019,168	epipyriculol	Polyketide	0.29
tig00000199	Region 8.4	terpene	1,322,676	1,344,165
tig00000199	Region 8.5	T1PKS	1,563,804	1,610,990	depudecin	Polyketide:Iterative type I	0.33
tig00000199	Region 8.6	NRPS	1,657,595	1,705,688	verticillin	NRP	0.76
tig00000199	Region 8.7	NRPS-like	2,071,185	2,115,032
tig00000216	Region 9.1	T1PKS	158.954	216.896	tricholignan A	Polyketide	1
tig00000216	Region 9.2	terpene	1,685,450	1,706,795
tig00000216	Region 9.3	NRPS-like	1,910,544	1,947,406
tig00000228	Region 10.1	NRPS	510.75	570.424
tig00000228	Region 10.2	T1PKS	673.344	717.267
tig00000228	Region 10.3	T1PKS	912.374	958.49	leucinostatin A / leucinostatin B	Polyketide	0.1
tig00000228	Region 10.4	T1PKS	1,601,064	1,648,722
tig00000238	Region 11.1	NRPS-like	353.585	397.085
tig00000238	Region 11.2	NRPS,indole	1,287,683	1,332,827	clapurines	NRP	0.63
tig00000309	Region 14.1	NRPS	491.48	535.292
tig00000309	Region 14.2	NRPS,T1PKS	1,764,908	1,848,977
tig00000309	Region 14.3	NRPS,T1PKS,betalactone	2,569,385	2,621,240	aspyridone A	NRP + Polyketide:Iterative type I	0.55
tig00000309	Region 14.4	NRPS-like	2,751,661	2,796,897
tig00000309	Region 14.5	terpene	2,850,579	2,871,764
tig00000319	Region 16.1	NRPS-like	2,116,914	2,154,347
tig00000319	Region 16.2	NRPS	2,228,358	2,281,357
tig00000319	Region 16.3	terpene	2,325,336	2,346,867
tig00000319	Region 16.4	NRPS,T1PKS	2,407,349	2,455,430
tig00000319	Region 16.5	NRPS,T1PKS	2,465,650	2,561,541
tig00000319	Region 16.6	NRPS	2,623,481	2,663,607
tig00000319	Region 16.7	NRPS	2,681,731	2,733,705
tig00000319	Region 16.8	NRPS	2,866,007	2,939,504	leucinostatin A / leucinostatin B	Polyketide	0.1
tig00000343	Region 18.1	NRPS	74.565	156.042
	No secondary metabolite regions were found in these records:
	tig00000258
	tig00000262
	tig00000312
	tig00000341

### Sheet: Ta0020
Contig	Region	Type	From	To	Most similar known cluster		Similarity
tig00000043	Region 3.4	NRPS	2,250,033	2,299,455	enniatin	NRP	1
tig00000001	Region 1.1	NRPS-like	1,824,581	1,868,037
tig00000001	Region 1.2	T1PKS	3,034,716	3,083,387
tig00000127	Region 7.2	terpene	2,081,716	2,104,094	clavaric acid	Terpene	1
tig00000001	Region 1.4	terpene	4,429,440	4,450,711
tig00000001	Region 1.5	NRPS	5,187,241	5,262,814
tig00000023	Region 2.1	NRPS-like	147.856	188.968
tig00000023	Region 2.2	terpene,NRPS-like	327.544	373.615
tig00000023	Region 2.3	T1PKS	507.568	550.712
tig00000023	Region 2.4	terpene	569.076	590.728
tig00000023	Region 2.5	T1PKS	1,073,427	1,120,439
tig00000139	Region 8.1	NRPS	90.107	131.179	dimethylcoprogen	NRP	1
tig00000043	Region 3.2	NRPS-like	603.421	643.501
tig00000043	Region 3.3	terpene	1,957,791	1,978,813
tig00000163	Region 10.1	T1PKS	54.348	96.76	naphthopyrone	Polyketide	1
tig00000077	Region 4.1	NRPS	460.201	503.937
tig00000077	Region 4.2	NRPS-like	2,212,906	2,256,779
tig00000090	Region 5.1	NRPS	75.154	120.191
tig00000090	Region 5.2	NRPS-like	178.84	216.384
tig00000090	Region 5.3	NRPS	346.672	401.418
tig00000109	Region 6.1	NRPS-like	2,250,407	2,290,960
tig00000109	Region 6.2	NRPS-like	2,831,214	2,874,616
tig00000127	Region 7.1	T1PKS	1,947,679	1,993,511
tig00000001	Region 1.3	terpene	4,073,627	4,086,516	squalestatin S1	Terpene	0.4
tig00000043	Region 3.1	NRPS-like,T1PKS,NRPS	68.364	178.216	fusaric acid	Polyketide	0.5
tig00000077	Region 4.3	T1PKS	2,660,479	2,708,696	ankaflavin / monascin / rubropunctatine / monascorubrin	Polyketide:Iterative type I	0.16
tig00000139	Region 8.2	NRPS,T1PKS	848.264	949.846
tig00000139	Region 8.3	NRPS	1,604,093	1,650,643
tig00000139	Region 8.4	T1PKS	1,651,553	1,697,307
tig00000147	Region 9.1	NRPS	87.289	130.634
tig00000147	Region 9.2	T1PKS	1,220,689	1,268,809
tig00000127	Region 7.3	T1PKS,NRPS,NRPS-like	2,190,764	2,268,896	ascochlorin	Terpene + Polyketide	0.5
tig00000163	Region 10.2	T1PKS	171.909	216.002
tig00000163	Region 10.3	T1PKS	684.729	720.421	neurosporin A	Polyketide	0.33
tig00000163	Region 10.4	terpene	1,062,696	1,083,699
tig00000163	Region 10.5	T1PKS	1,602,120	1,649,506
tig00000163	Region 10.6	NRPS-like	1,752,876	1,796,711
tig00000173	Region 11.1	T1PKS	663.732	703.591	tryptoquialanine	NRP	0.09
tig00000173	Region 11.2	T1PKS	1,335,102	1,382,760
tig00000184	Region 12.1	terpene	173.432	186.84
tig00000184	Region 12.2	terpene	936.616	958.017
tig00000201	Region 14.1	NRPS-like	72.628	116.396
	No secondary metabolite regions were found in these records:
	tig00000192

### Sheet: Tr0711
Contig	Region	Type	From	To	Most similar known cluster		Similarity
tig00000001	Region 1.1	NRPS,T1PKS,NRPS-like	22.151	95.093	ascochlorin	Terpene + Polyketide	0.5
tig00000001	Region 1.2	terpene	181.195	202.715
tig00000001	Region 1.3	T1PKS	478.298	525.395
tig00000001	Region 1.4	NRPS-like	3,285,214	3,330,044
tig00000040	Region 2.1	T1PKS	134.208	178.258	clavaric acid	Terpene	1
tig00000040	Region 2.2	other	285.998	326.81
tig00000040	Region 2.3	T1PKS	915.562	964.54
tig00000073	Region 3.1	NRPS	494.333	537.818
tig00000073	Region 3.2	NRPS,T1PKS	1,799,910	1,889,850
tig00000074	Region 4.1	T1PKS	371.613	428.468	sorbicillin	Polyketide	0.71
tig00000074	Region 4.2	NRPS-like	2,266,354	2,309,661
tig00000131	Region 6.1	NRPS	1,576,642	1,622,080	dimethylcoprogen	NRP	1
tig00000135	Region 7.1	terpene	324.962	338.374	squalestatin S1	Terpene	0.4
tig00000135	Region 7.2	terpene	683.256	704.674
tig00000157	Region 8.1	NRPS-like	690.362	729.619
tig00000157	Region 8.2	NRPS	1,679,621	1,734,315
tig00000157	Region 8.3	terpene	1,841,266	1,862,737
tig00000197	Region 9.1	T1PKS	313.591	354.94	alternariol	Polyketide	1
tig00000197	Region 9.2	NRPS,T1PKS	659.327	768.843
tig00000198	Region 10.1	NRPS-like	124.892	166.232
tig00000198	Region 10.2	NRPS	399.057	447.095	melinacidin IV	Alkaloid	0.63
tig00000198	Region 10.3	terpene	804.975	826.866
tig00000198	Region 10.4	T1PKS	950.408	985.602	neurosporin A	Polyketide	0.33
tig00000198	Region 10.5	T1PKS	1,441,913	1,490,237
tig00000235	Region 11.1	NRPS-like	1,051,974	1,095,873
tig00000235	Region 11.2	terpene	1,170,837	1,192,270
tig00000256	Region 12.1	NRPS,T1PKS	1,251,909	1,304,466	ilicicolin H	NRP + Polyketide	0.83
tig00000276	Region 14.1	NRPS	5.322	50.957
tig00000308	Region 17.1	T1PKS	132.784	180.423
tig00000368	Region 22.1	NRPS	198.985	245.228
	No secondary metabolite regions were found in these records:
	tig00000110
	tig00000270
	tig00000290
	tig00000302
	tig00000328
	tig00000345
	tig00000351
	tig00000356
	tig00000371
	tig00000380
	tig00000384
	tig00000385
